# A universal sequencing read interpreter

**DOI:** 10.1101/2022.04.16.488535

**Authors:** Yusuke Kijima, Daniel Evans-Yamamoto, Hiromi Toyoshima, Nozomu Yachie

## Abstract

Massively parallel DNA sequencing has led to the rapid growth of highly multiplexed experiments in biology. Such experiments produce unique sequencing results that require specific analysis pipelines to decode highly structured reads. However, no versatile framework that interprets sequencing reads for downstream biological analysis has been developed. Here we report INTERSTELLAR (interpretation, scalable transformation, and emulation of large-scale sequencing reads) that extracts data values encoded in theoretically any type of sequencing read and translates them into sequencing reads of any structure of choice. INTERSTELLAR first identifies sequence segments encoded in reads according to the user’s definition. Followed by error correction, values are extracted and compressed into an optimal space, which can be efficiently translated into sequencing reads of another structure. We demonstrated that INTERSTELLAR successfully extracted information from a range of sequencing reads and translated those of single-cell (sc)RNA-seq, scATAC-seq, and spatial transcriptomics to be analyzed by different software tools that have been developed for conceptually the same types of experiments. INTERSTELLAR will greatly facilitate the development of new sequencing-based experiments and sharing of data analysis pipelines.

---

In the last couple of decades, harnessing microarray and high-throughput DNA sequencing, the concept of DNA barcodes has enabled a range of pooled biological screens. Earlier examples include the establishment of the yeast deletion collection, where each strain was constructed to have two unique DNA barcodes at a deletion locus^1^. The barcoded yeast strains can be pooled and subjected to a single growth competition assay whose individual relative growth changes can be read out by barcode quantities measured by microarray or high-throughput sequencing before and after the competition^2^. This strategy has pioneered the field of chemical genomics to screen target genes of chemical compounds^3, 4^. Soon after, the same concept had also been applied to mammalian cell culture-based genome-wide gene knockdown^5^ and knockout assays^6, 7^. In such assays, cells are transduced by a lentiviral library encoding short-hairpin (sh)RNAs or CRISPR–Cas9 guide (g)RNAs. Cell growths conferred by different perturbations can be massively quantified by PCR amplification and sequencing of the small shRNA-or gRNA-encoding DNA fragments. Furthermore, experimental systems that produce chimeric fusions of distal genomic regions and those of DNA barcodes associated with different factors have enabled the exploration of chromatin conformations^8^, protein interactions^9-12^, genetic interactions^13^, and spatial cellular distribution of single-molecule RNAs^14^ in large scale. In single-cell and spatial genomics, single-cell identifiers (IDs), spatial IDs, and unique molecular identifiers (UMIs) are used to uniquely tag corresponding transcriptomes or genomic DNA fragments, which led to the development of scRNA-seq^15-18^, scATAC-seq^19, 20^, spatial transcriptomics^21, 22^, and spatial genomics^23^ technologies. The above-mentioned methods each enable multiplexing of a number of experiments at once and produce a sequencing library as a result. Sequencing libraries from different assays can also be further multiplexed for a single sequencing run by fusing an additional library-specific, unique DNA barcode(s) to each sequencing library DNA. As such, the output DNA molecules of these experiments have a range of complexities, some of which encode multiple information segments whose combinations are sometimes designed to be read out by multiple reads (e.g., paired-end reads and index reads).

However, there have been common issues—most of these sequencing-based experiments have been developed with their proprietary software tools for specific sequence read structures. While many of such tools have advanced downstream data analysis capabilities, they often cannot be reused for sequencing reads produced by other experimental systems that are developed, even for conceptually the same type of output datasets. There have been multiple “reinventions of the wheel,” requiring coding costs and labor. As seen in scRNA-seq methods, even when two similar methods have been developed with their data analysis tools, these experimental methods and tools cannot be cross-validated by exchanging them with one another. Several efforts have been made to develop flexible software tools that are capable of analyzing different read structures of a certain category of experiments, such as UMI-tools^24^, zUMIs^25^, scumi^26^ (for UMI-based RNA-seq and scRNA-seq), and SnapATAC^27^ (for scATAC-seq), but they are not effective for the ongoing development of new experiments that produce unique read structures.

Here we propose two solutions for the community: (1) the independent development of sequencing read interpreters and data analysis tools—if a read interpreter only extracts data values encoded in sequencing reads, its data analysis pipelines should be applicable for sequencing reads of other experiments that produce the same data structures; and (2) the development of a read translator—if sequencing reads of a certain format could be translated into another read structure, the existing data analysis pipelines developed for the specific read structure could be used to analyze other read structures. In this study, we have identified that these two ideas can be achieved by a single universal tool, which we have developed and called INTERSTELLAR.
