## Supplementary Tables for "A universal sequencing read interpreter": Supplementary Table 2.xlsx

### Sheet: Primer list
Supplementary Table 2. Primers used for RCP-PCR.
Primer list
Primer ID	Sequence	Description	Comments
DB-BC-UP	CCATACGAGCACATTACGGGNNNNNNNNNNNNNNNNNNNNNNNNNCTAACTCGCATACCTCTGATAAC	Template for DB-BC-UP
DB-BC-UP_F	TTTAAGTAAGTAATGGCAAACAGCTATTATATAACTTCGTATAATGTATGCTATACGAAGTTATCCATACGAGCACATTACGGG	Forward primer to amplify DB-BC-UP
DB-BC-UP_R	CTCACTAAAGGGAACAAAAGCTGGGTACCGATAACTTCGTATAATGTATGCTATACGAAGTTATCCATACGAGCACATTACGGG	Reverse primer to amplify DB-BC-UP
DB-BC-DN	CTTGACTGAGCGACTGAGGNNNNNNNNNNNNNNNNNNNNNNNNNCCTTCACACGCACCTATCGAAG	Template for DB-BC-DN
DB-BC-DN_F	TTTCCGATCTATTTTGACAGAGTGCTGACAATAACTTCGTATAAAGTATCCTATACGAAGTTATGTTATCAGAGGTATGCGAGTTAG	Forward primer to amplify DB-BC-DN
DB-BC-DN_R	CCTGTTATCCCTAACCCATAATACCCATAACTTGACTGAGCGACTGAGG	Reverse primer to amplify DB-BC-DN
AD-BC-UP	CCCTTAGAACCGAGAGTGTGNNNNNNNNNNNNNNNNNNNNNNNNNCACTCCGTTCGTCACTCAATAA	Template for AD-BC-UP
AD-BC-UP_F	TtTAAGTAAGTAATGGCAAACAGCTATTATCCCTTAGAACCGAGAGTGTG	Forward primer to amplify AD-BC-UP
AD-BC-UP_R	TGTCAGCACTCTGTCAAAATAGATCGGAAATCGATAGGTGCGTGTGAAGG	Reverse primer to amplify AD-BC-UP
AD-BC-DN	CAGCGGGATAGTGCGATTGNNNNNNNNNNNNNNNNNNNNNNNNNCATCTGCCTAACCCTGGAG	Template for AD-DN
AD-BC-UP_F	TCATTTCTTCGATCCCGGATCTCGAGGGGGCTTGACTGAGCGACTGAGG	Forward primer to amplify AD-BC-DN
AD-BC-UP_R	CCTGTTATCCCTAACCCATAATACCCATAAATAACTTCGTATAAAGTATCCTATACGAAGTTATCAGCGGGATAGTGCGATTG	Reverse primer to amplify AD-BC-DN
RC-DB-BC_R	TAACTTACGGAGTCGCTCTACG [index] CCATACGAGCACATTACGGG	Forward row primer for DB-Tag RC-PCR	The index sequence table in provided in the "Index table" sheet of this file
RC-DB-BC_C	GGATGGGATTCTTTAGGTCCTG [index] CTTGACTGAGCGACTGAGG	Reverse column primer for DB-Tag RC-PCR	The index sequence table in provided in the "Index table" sheet of this file
RC-DB-Lox_R	TAACTTACGGAGTCGCTCTACG [index] TTAAGTAAGTAATGGCAAACAGCTATTAT	Forward row primer for DB-Lox RC-PCR	The index sequence table in provided in the "Index table" sheet of this file
RC-DB-Lox_C	GGATGGGATTCTTTAGGTCCTG [index] CGATCTATTTTGACAGAGTGCTGACA	Reverse column primer for DB-Lox RC-PCR	The index sequence table in provided in the "Index table" sheet of this file
RC-AD-BC_R	TAACTTACGGAGTCGCTCTACG [index] CCCTTAGAACCGAGAGTGTG	Forward row primer for AD-Tag RC-PCR	The index sequence table in provided in the "Index table" sheet of this file
RC-AD-BC_C	GGATGGGATTCTTTAGGTCCTG [index] CAGCGGGATAGTGCGATTG	Reverse column primer for AD-Tag RC-PCR	The index sequence table in provided in the "Index table" sheet of this file
RC-AD-Lox_R	TAACTTACGGAGTCGCTCTACG [index] CAGCACTCTGTCAAAATAGATCGG	Forward row primer for AD-Lox RC-PCR	The index sequence table in provided in the "Index table" sheet of this file
RC-AD-Lox_C	GGATGGGATTCTTTAGGTCCTG [index] GGCGGCCGTTACTTACTTAGAG	Reverse column primer for AD-Lox RC-PCR	The index sequence table in provided in the "Index table" sheet of this file
P_PE1.0	AATGATACGGCGACCACCGAGATCTACACTCTTTCCCTACACGACGCTCTTCCGATCTNNNNN [index] TAACTTACGGAGTCGCTCTACG	Forward plate primer	The index sequence table in provided in the "Index table" sheet of this file
P_PE2.0	CAAGCAGAAGACGGCATACGAGATCGGTCTCGGCATTCCTGCTGAACCGCTCTTCCGATCTNNNNN [index] GGATGGGATTCTTTAGGTCCTG	Reverse plate primer	The index sequence table in provided in the "Index table" sheet of this file
Term_Rvs	GGAGACTTGACCAAACCTCTGGCG	Primer for the sanger sequencing of the barcode region

### Sheet: Index table
Supplementary Table 2. Primers used for RCP-PCR.
Index table
Index ID	Sequence
Index_1	CAAGTGTTC
Index_2	AGGACATTC
Index_3	CACTAATGG
Index_4	AGCCTGATG
Index_5	TTACGCTAA
Index_6	ACTCTCCGT
Index_7	GTCGATGCA
Index_8	ACGGGAATT
Index_9	CGCGCCCAG
Index_10	ACTAGTTTG
Index_11	AGTATTACA
Index_12	AGGTTGGGT
Index_13	GTGAACCGA
Index_14	GCACAAAAC
Index_15	CTGTCTTCG
Index_16	GACGCGACT
Index_17	CAGCCCATA
Index_18	AGATATCTG
Index_19	AATACGCAC
Index_20	TATCGTGCC
Index_21	TCCTGGTAT
Index_22	GGCAGAGGA
Index_23	ACAATGGAG
Index_24	TAGTGGCCA
